# Cross-trait clustering of sub-threshold sleep genetic signals identifies EGR2 as a conserved regulator of sleep

**DOI:** 10.64898/2026.06.12.731887

**Authors:** Kyla Mace, Khanh B. Trang, Amber J. Zimmerman, Erika Almeraya del Valle, Erin N. Lottes, Rebecca E. Parker, Jakiah Choudhury, Alessandra Chesi, Struan F.A. Grant, Matthew S. Kayser

**Affiliations:** Department of Psychiatry, Perelman School of Medicine, University of Pennsylvania, Philadelphia, PA; Chronobiology and Sleep Institute, Perelman School of Medicine, University of Pennsylvania, Philadelphia, PA; Center for Spatial and Functional Genomics, Children’s Hospital of Philadelphia, Philadelphia, PA; Department of Genetics, University of Pennsylvania, Philadelphia, PA; Divisions of Human Genetics and Endocrinology and Diabetes, Children’s Hospital of Philadelphia, Philadelphia, PA; Department of Pathology and Laboratory Medicine, Perelman School of Medicine, University of Pennsylvania, Philadelphia, PA; Department of Pediatrics, Perelman School of Medicine, Philadelphia, PA; Department of Neuroscience, Perelman School of Medicine, University of Pennsylvania, Philadelphia, PA

**Author notes:** Co-first authors (Kyla Mace, Khanh B. Trang).

## Abstract

Idiopathic hypersomnia (IH) is a highly heritable sleep disorder characterized by excessive daytime sleepiness, yet few genetic pathways contributing to hypersomnolence have been identified. To expand genetic discovery beyond the limited number of genome-wide significant loci associated with sleepiness-related traits, we applied multi-trait clustering to sleep-associated genetic variation that did not reach conventional significance thresholds. Integration with our cell-type-specific variant-to-gene mapping prioritized candidate effector genes for cross-species functional screening. Among the strongest candidates was *EGR2,* which emerged as a distal effector gene at the *ADO–EGR2* locus in neurons. Neuronal knockdown of the *Drosophila EGR2* ortholog *stripe* increased sleep duration and sleep consolidation, while mutation of zebrafish *egr2* orthologs similarly increased sleep. Together, these findings demonstrate that sleep-regulatory pathways can be identified from genetic signals below conventional significance thresholds and establish EGR2 as a conserved regulator of sleep across species.
