## Supplementary Table 1 for "Cross-trait clustering of sub-threshold sleep genetic signals identifies EGR2 as a conserved regulator of sleep"

### Sheet: Sheet1
Supplementary Table 1. 22 GWAS traits used in bNMF clustering
Trait	sumstat		N	PMCID
1	Daytime Napping		452633	PMC7876146
2	Daytime Sleepiness		452071	PMC6692391
3	Sleep Duration		446118	PMC6405943
4	Long Sleep		339926	PMC6405943
5	Short Sleep		411934	PMC6405943
6	Chronotype		449734	PMC6351539
7	Getting up		386533	30804565
	Ease of Wake: Fairly Easy		430189	PMC8596853
	Ease of Wake: Not Easy		430189	PMC8596853
	Ease of Wake: Not Very Easy		430189	PMC8596853
	Ease of Wake: Very Easy		430189	PMC8596853
8	Snoring		408317	PMC7021827
9	Insomnia		453379	PMC6415688
10	ACC_DIURNAL_INACT	Mean diurnal (non-SPT window) inactivity duration	84757	PMC6451011
11	ACC_L5_TIME	Mean L5 time in hours after previous midnight	85205	PMC6451011
12	ACC_M10_TIME	Mean M10 time in hours after previous midnight	85670	PMC6451011
13	ACC_N_SLEEP_EPISODES	Mean number of sleep episodes within the SPT-window, adjusted for mean SPT-window length	84810	PMC6451011
14	ACC_SLEEP_DUR_SD	Mean duration of sleep within the SPT-window	85449	PMC6451011
15	ACC_SLEEP_DUR	Standard deviation of sleep duration across all SPT-windows	84441	PMC6451011
16	ACC_SLEEP_EFF	Mean Sleep efficiency, calculated as proportion of SPT-window classified as sleep	84810	PMC6451011
17	ACC_SLEEP_MIDP	Mean time of SPT-window midpoint in hours after previous midnight	84810	PMC6451011
18	OSA		5727	PMC5854957
