## Supplementary Table 3 for "Cross-trait clustering of sub-threshold sleep genetic signals identifies EGR2 as a conserved regulator of sleep"

### Sheet: Sleep Data -- Neuronal
Fly Gene	FGBase	Reagent #	Human Homolog	Vector	Mean Total Sleep (min)	SD (min)	Cluster	Notes
HnRNP-K	FBgn0267791	2912	HNRNPK	VDRC GD				lethal/unhealthy
SP1029	FBgn0263236	3335	RNPEP	VDRC GD	851.312	91.9137	4
SP1029	FBgn0263236	3336	RNPEP	VDRC GD				stock not available/DOA
Tim17b2	FBgn0020371	3837	TIMM17A	VDRC GD	914.812	126.756	4
Tim17b2	FBgn0020371	3838	TIMM17A	VDRC GD	812.906	157.468	4
gro	FBgn0001139	6315	TLE4	VDRC GD	884.231	176.159	4
gro	FBgn0001139	6316	TLE4	VDRC GD	941.625	160.666	3
CG3502	FBgn0046253	6640	RNPEP	VDRC GD	804.5	152.075	4
CNT1	FBgn0033371	7374	SLC28A3	VDRC GD	756.719	114.899	4
CNT1	FBgn0033371	7375	SLC28A3	VDRC GD				stock not available/DOA
CG31198	FBgn0051198	8624	RNPEP	VDRC GD				stock not available/DOA
CG31198	FBgn0051198	8627	RNPEP	VDRC GD	994.2	100.179	4
Tim17b1	FBgn0037310	9455	TIMM17A	VDRC GD	894.893	166.101	4
sr	FBgn0003499	9921	EGR2	VDRC GD				lethal
Tim17a2	FBgn0037307	11701	TIMM17A	VDRC GD	790.3	108.921	4
Tim17a2	FBgn0037307	11702	TIMM17A	VDRC GD				stock not available/DOA
sick	FBgn0263873	12475	NAV1	VDRC GD				stock not available/DOA
sick	FBgn0263873	12476	NAV1	VDRC GD				stock not available/DOA
sick	FBgn0263873	12477	NAV1	VDRC GD				stock not available/DOA
sick	FBgn0263873	12478	NAV1	VDRC GD				stock not available/DOA
wg	FBgn0284084	13351	WNT3	VDRC GD				lethal
wg	FBgn0284084	13352	WNT3	VDRC GD	821	163.755	4
Lim1	FBgn0026411	13996	LHX1	VDRC GD	727.5	168.32	4
CG2111	FBgn0030223	14870	RNPEP	VDRC GD	961.688	75.2759	3
CG2111	FBgn0030223	14871	RNPEP	VDRC GD				stock not available/DOA
CG14100	FBgn0036889	17378	MRM1	VDRC GD				stock not available/DOA
Ubqn	FBgn0031057	17436	UBQLN1	VDRC GD				stock not available/DOA
lute	FBgn0262871	17491	BTBD1	VDRC GD				stock not available/DOA
lute	FBgn0262871	17492	BTBD1	VDRC GD				stock not available/DOA
Adk2	FBgn0036337	17533	AK2	VDRC GD	832.938	97.096	4
Adk2	FBgn0036337	17534	AK2	VDRC GD	918.594	111.85	4
CG42554	FBgn0260756	17730	NRBF2	VDRC GD	1018.43	188.779	3
sick	FBgn0263873	17767	NAV1	VDRC GD	918.1	98.8683	4
sick	FBgn0263873	17768	NAV1	VDRC GD				stock not available/DOA
homer	FBgn0025777	18061	HOMER2	VDRC GD	830.364	189.987	4
Aatf	FBgn0031851	18182	AATF	VDRC GD	771	185.893	4
CG9806	FBgn0030222	18461	RNPEP	VDRC GD	809.438	118.375	2
CG9806	FBgn0030222	18462	RNPEP	VDRC GD	721.417	234.227	4
Mlp84B	FBgn0014863	18593	CSRP1	VDRC GD	891.933	124.454	4
Mlp84B	FBgn0014863	18594	CSRP1	VDRC GD				stock not available/DOA
Frl	FBgn0052100	21446	FMNL1	VDRC GD	920.708	129.948	3
Frl	FBgn0052100	21448	FMNL1	VDRC GD				stock not available/DOA
Mlp60A	FBgn0259209	23511	CSRP1	VDRC GD				stock not available/DOA
Mlp60A	FBgn0259209	23512	CSRP1	VDRC GD				stock not available/DOA
CG13807	FBgn0035323	24791	RAMAC	VDRC GD				stock not available/DOA
sick	FBgn0263873	24821	NAV1	VDRC GD				stock not available/DOA
sick	FBgn0263873	24822	NAV1	VDRC GD				stock not available/DOA
DAAM	FBgn0025641	24885	FMNL1	VDRC GD	773.344	138.793	4
tau	FBgn0266579	25023	MAPT	VDRC GD				lethal
tau	FBgn0266579	25024	MAPT	VDRC GD	933.188	150.561	3
tau	FBgn0266579	25666	MAPT	VDRC GD				lethal/unhealthy
tau	FBgn0266579	25667	MAPT	VDRC GD	892.781	121.288	4
orb	FBgn0004882	25843	CPEB1	VALIUM10	1190.85	60.0539	1
Caf1-55	FBgn0263979	26455	RBBP4	VDRC GD				lethal
Caf1-55	FBgn0263979	26456	RBBP4	VDRC GD				stock not available/DOA
Mlp60A	FBgn0259209	26836	CSRP1	VDRC GD				stock not available/DOA
homer	FBgn0025777	27271	HOMER2	VALIUM10	1182.8	73.4314	3
Ranbp9	FBgn0037894	27383	IPO9	VDRC GD	872.167	184.183	3
Ranbp9	FBgn0037894	27384	IPO9	VDRC GD				stock not available/DOA
sr	FBgn0003499	27701	EGR2	VALIUM10	1338.42	62.2201	1
RhoGAP16F	FBgn0030893	27864	ARHGAP27	VDRC GD				stock not available/DOA
RhoGAP18B	FBgn0261461	28039	ARHGAP27	VDRC GD				stock not available/DOA
RhoGAP18B	FBgn0261461	28040	ARHGAP27	VDRC GD				stock not available/DOA
RhoGAP18B	FBgn0261461	28046	ARHGAP27	VDRC GD				stock not available/DOA
RhoGAP18B	FBgn0261461	28047	ARHGAP27	VDRC GD				lethal
Wnt5	FBgn0010194	28534	WNT3	VALIUM10	718.267	179.14	2
Lim1	FBgn0026411	29341	LHX1	VALIUM10	1114.27	151.186	2
Wnt2	FBgn0004360	29441	WNT3	VALIUM10	959.281	100.268	2
Wnt4	FBgn0010453	29442	WNT9B	VALIUM10	666.781	204.549	2
Odc1	FBgn0013307	30038	AZIN2	VDRC GD	624.719	164.62	4
Odc1	FBgn0013307	30039	AZIN2	VDRC GD				lethal
CG1724	FBgn0031164	30315	TIMM17A	VDRC GD	892.938	121.527	4
CG1724	FBgn0031164	30317	TIMM17A	VDRC GD	921.125	142.486	4
CG31528	FBgn0051528	30811	UBQLN1	VDRC GD	645.75	181.683	4
CG31528	FBgn0051528	30812	UBQLN1	VDRC GD				stock not available/DOA
Wnt5	FBgn0010194	30863	WNT3	VDRC GD				stock not available/DOA
CG11714	FBgn0036170 FBgn0285958	31116	BTBD1	VDRC GD				stock not available/DOA
CG11714	FBgn0036170 FBgn0285958	31117	BTBD1	VDRC GD				stock not available/DOA
RhoGAP16F	FBgn0030893	31164	ARHGAP27	VALIUM1	982.633	100.416	3
RhoGAP18B	FBgn0261461	31165	ARHGAP27	VALIUM1	753.5	99.3576	2
wg	FBgn0284084	31249	WNT3	VALIUM1	1068.07	114.122	3
CG10602	FBgn0032721	31280	RNPEP	VDRC GD	845.375	173.25	4
CG10602	FBgn0032721	31281	RNPEP	VDRC GD	929.719	161.76	3
wg	FBgn0284084	31310	WNT3	VALIUM1	707.1	175.863	2
sick	FBgn0263873	31318	NAV1	VDRC GD				stock not available/DOA
Caf1-55	FBgn0263979	31714	RBBP4	VALIUM1				lethal
Wnt5	FBgn0010194	32257	WNT3	VDRC GD	596.654	174.033	2
Frl	FBgn0267795	32447	FMNL1	VALIUM20	987.2	126.146	2
CG17068	FBgn0031098	32849	BTBD1	VDRC GD	855.719	169.821	4
CG17068	FBgn0031098	32850	BTBD1	VDRC GD	996.3	137.281	3
wg	FBgn0284084	32994	WNT3	VALIUM20	828.844	237.528	2
Ipo9/Ranbp9	FBgn0037894	33004	IPO9	VALIUM20	983.656	147.58	3
Ipo9/Ranbp9	FBgn0037894	33005	IPO9	VALIUM20	905.192	143.196	3
wg	FBgn0284084	33902	WNT3	VALIUM20	936.031	144.386	3
Ubqn	FBgn0031057	33917	UBQLN1	VALIUM20	1036.9	101.616	3
Ubqn	FBgn0031057	33989	UBQLN1	VALIUM20	956.5	134.522	3
CG14966	FBgn0035415	34022	C15orf40	VALIUM20	895.567	144.881	3
Caf1-55	FBgn0263979	34069	RBBP4	VALIUM20				lethal
Frl	FBgn0267795	34412	FMNL1	VDRC GD	788.85	139.911	4
Frl	FBgn0267795	34413	FMNL1	VDRC GD	1088.31	94.9789	3
Wnt5	FBgn0010194	34644	WNT3	VALIUM20	634.531	218.377	2
mwh	FBgn0264272	34862	FMNL1	VALIUM20	743.75	220.922	2
lute	FBgn0262871	34986	BTBD1	VDRC GD				stock not available/DOA
lute	FBgn0262871	34987	BTBD1	VDRC GD	932.15	99.8432	3
CG10602	FBgn0032721	35482	RNPEP	VALIUM22	942.781	170.638	3
gro	FBgn0001139	35759	TLE4	VALIUM20				stock not available/DOA
Wnt2	FBgn0004360	36722	WNT3	VALIUM20	1002.78	79.9262	3
CNT2	FBgn0025709	37161	SLC28A3	VDRC GD				lethal/unhealthy
CNT2	FBgn0025709	37162	SLC28A3	VDRC GD				stock not available/DOA
Tim17a1	FBgn0038018	37346	TIMM17A	VDRC GD	882.533	148.959	4
Tim17a1	FBgn0038018	37347	TIMM17A	VDRC GD				stock not available/DOA
Wnt4	FBgn0010453	38010	WNT9B	VDRC GD	677.375	148.739	4
Wnt4	FBgn0010453	38011	WNT9B	VDRC GD				stock not available/DOA
Wnt2	FBgn0004360	38077	WNT3	VDRC GD	992.5	120.051	3
Wnt2	FBgn0004360	38079	WNT3	VDRC GD				stock not available/DOA
CG6071	FBgn0036186	38133	RNPEP	VDRC GD	735.654	208.001	4
lute	FBgn0262871	39011	BTBD1	VALIUM20	1007.12	102.111	3
DAAM	FBgn0025641	39058	FMNL1	VALIUM20	1112.82	168.514	3
CG17294	FBgn0032032	39104	HDHD2	VDRC GD	907.125	134.193	3
CG17294	FBgn0032032	39105	HDHD2	VDRC GD	667.406	189.111	4
Odc2	FBgn0013308	39121	AZIN2	VDRC GD				stock not available/DOA
Odc2	FBgn0013308	39122	AZIN2	VDRC GD				stock not available/DOA
RhoGAP18B	FBgn0261461	39408	ARHGAP27	VDRC GD				stock not available/DOA
wg	FBgn0284084	39676	WNT3	VDRC GD				lethal
Archease	FBgn0038893	40363	ZBTB8OS	VDRC GD				stock not available/DOA
Archease	FBgn0038893	40364	ZBTB8OS	VDRC GD				stock not available/DOA
tau	FBgn0266579	40875	MAPT	VALIUM20	953.312	129.787	2
mwh	FBgn0264272	41513	FMNL1	VDRC GD	747.464	141.819	4
mwh	FBgn0264272	41514	FMNL1	VDRC GD				stock not available/DOA
CG18596	FBgn0038953	41674	MRM1	VDRC GD	886.25	119.786	3
CG18596	FBgn0038953	41675	MRM1	VDRC GD				stock not available/DOA
homer	FBgn0025777	41908	HOMER2	VALIUM20	1157.5	123.65	1
CG2111	FBgn0030223	41969	RNPEP	VALIUM20	1144.92	198.781	1
CG9806	FBgn0030222	41994	RNPEP	VALIUM20	1067.68	69.4508	1
RhoGAP18B	FBgn0261461	42079	ARHGAP27	VDRC GD				stock not available/DOA
RhoGAP18B	FBgn0261461	42080	ARHGAP27	VDRC GD				stock not available/DOA
HnRNP-K	FBgn0267791	42540	HNRNPK	VALIUM20	1071.87	138.511	3
RhoGAP16F	FBgn0030893	42541	ARHGAP27	VALIUM20	921.607	108.693	3
CG31445	FBgn0051445	42660	RNPEP	VALIUM20	1254.79	70.5741	1
CG3502	FBgn0046253	42839	RNPEP	VALIUM20				lethal
Archease	FBgn0038893	42851	ZBTB8OS	VALIUM20				lethal
orb	FBgn0004882	43143	CPEB1	VALIUM22	1162.57	90.756	1
CG14966	FBgn0035415	43611	C15orf40	VDRC GD				stock not available/DOA
CG14966	FBgn0035415	43612	C15orf40	VDRC GD	1021.38	83.7073	3
SP1029	FBgn0263236	43997	RNPEP	VALIUM20	963.531	147.576	3
CG3502	FBgn0046253	44090	RNPEP	VALIUM20	1085	125.143	3
Wnt2	FBgn0004360	44271	WNT3	VALIUM20	954.188	176.677	3
orb	FBgn0004882	45009	CPEB1	VDRC GD				stock not available/DOA
orb	FBgn0004882	45012	CPEB1	VDRC GD	786.656	218.344	2
Mlp60A	FBgn0259209	45058	CSRP1	VDRC GD				stock not available/DOA
Mlp60A	FBgn0259209	45060	CSRP1	VDRC GD				stock not available/DOA
mwh	FBgn0264272	45265	FMNL1	VDRC GD	799.409	235.705	4
CG14100	FBgn0036889	46738	MRM1	VDRC GD	883.227	194.534	3
CG14100	FBgn0036889	46739	MRM1	VDRC GD				stock not available/DOA
CG14966	FBgn0035415	47189	C15orf40	VDRC GD				stock not available/DOA
CG13807	FBgn0035323	47438	RAMAC	VDRC GD	890.643	106.139	4
CG13807	FBgn0035323	47439	RAMAC	VDRC GD				stock not available/DOA
CG13807	FBgn0035323	47440	RAMAC	VDRC GD				stock not available/DOA
Ubqn	FBgn0031057	47447	UBQLN1	VDRC GD				stock not available/DOA
Ubqn	FBgn0031057	47448	UBQLN1	VDRC GD				stock not available/DOA
Ubqn	FBgn0031057	47449	UBQLN1	VDRC GD	681.25	193.471	2
Ubqn	FBgn0031057	47450	UBQLN1	VDRC GD				stock not available/DOA
RhoGAP16F	FBgn0030893	47697	ARHGAP27	VDRC GD	821.625	162.674	2
Odc2	FBgn0013308	50531	AZIN2	VDRC GD	931.25	169.513	3
CG14966	FBgn0035415	50541	C15orf40	VALIUM22	1107.4	88.7096	3
CG11714	FBgn0036170 FBgn0285958	50558	BTBD1	VDRC GD	841.962	97.0694	4
CG11714	FBgn0036170 FBgn0285958	50559	BTBD1	VDRC GD				stock not available/DOA
CG11714	FBgn0036170 FBgn0285958	50641	BTBD1	VDRC GD	776.7	193.633	4
lute	FBgn0262871	51154	BTBD1	VALIUM22	1257.79	42.6191	1
CG31445	FBgn0051445	51641	RNPEP	VDRC GD	923.688	165.764	4
CG31445	FBgn0051445	51642	RNPEP	VDRC GD				stock not available/DOA
Lim1	FBgn0026411	51831	LHX1	VALIUM20	935.625	245.028	2
Nav/sick	FBgn0263873	53315	NAV1	VALIUM20	1142.29	208.149	1
Nav/sick	FBgn0263873	54037	NAV1	VALIUM20	1010.73	141.935	3
RhoGAP18B	FBgn0261461	56856	ARHGAP27	VALIUM20	1023.4	86.0229	3
homer	FBgn0025777	56921	HOMER2	VALIUM20	846.633	163.584	2
Aatf	FBgn0031851	57211	AATF	VALIUM20				lethal
CG6071	FBgn0036186	57395	RNPEP	VALIUM20	937.733	113.382	3
Nav/sick	FBgn0263873	57840	NAV1	VALIUM20	734.938	188.812	4
CG17068	FBgn0031098	57870	BTBD1	VALIUM20	813	144.154	2
Tim17a2	FBgn0037307	58151	TIMM17A	VALIUM20	915.188	161.637	3
CG14966	FBgn0035415	58293	C15orf40	VALIUM20	794.469	169.637	2
nsl1	FBgn0262527	58328	KANSL1	VALIUM20				lethal/unhealthy
sr	FBgn0003499	60024	EGR2	VALIUM20	1217.81	36.6961	1
Odc2	FBgn0013308	60131	AZIN2	VALIUM20	861.188	82.2068	4
CG3502	FBgn0046253	60465	RNPEP	VALIUM20	1091.88	125.682	3
CG1724	FBgn0031164	61967	TIMM17A	VALIUM20				lethal
CG6071	FBgn0036186	62533	RNPEP	VALIUM20	1123.38	59.0843	1
orb	FBgn0004882	64002	CPEB1	VALIUM20	918.929	160.989	4
Odc1	FBgn0013307	64498	AZIN2	VALIUM20	968.438	144.152	3
CG10602	FBgn0032721	64633	RNPEP	VALIUM20	917.038	112.38	2
Tim17b1	FBgn0037310	64912	TIMM17A	VALIUM20	942.95	154.747	3
Tim17b2	FBgn0020371	65019	TIMM17A	VALIUM20	687.467	150.014	2
CG43120	FBgn0262580	65071	BTBD1	VALIUM20	506.375	215.177	4
CG17294	FBgn0032032	65918	HDHD2	VALIUM20	914.312	178.804	3
Tim17a1	FBgn0038018	67807	TIMM17A	VALIUM20	1004.72	112.195	3
CG42554	FBgn0260756	77451	NRBF2	VALIUM20	998.7	147.994	3
wg	FBgn0284084	82977	WNT3	VALIUM22	800.438	187.235	2
homer	FBgn0025777	100271	HOMER2	VDRC KK	828.125	151.876	4
CG14966	FBgn0035415	100821	C15orf40	VDRC KK	654.167	192.162	4
CG31445	FBgn0051445	100932	RNPEP	VDRC KK	745.1	166.716	4
Tim17a1	FBgn0038018	101139	TIMM17A	VDRC KK	751.033	174.44	2
tau	FBgn0266579	101386	MAPT	VDRC KK				lethal/unhealthy
Wnt5	FBgn0010194	101621	WNT3	VDRC KK	669.444	176.462	4
Mlp60A	FBgn0259209	101898	CSRP1	VDRC KK				lethal/unhealthy
RhoGAP16F	FBgn0030893	102029	ARHGAP27	VDRC KK	842.969	163.051	4
Mlp60A	FBgn0259209	102399	CSRP1	VDRC KK				stock not available/DOA
Mlp60A	FBgn0259209	102757	CSRP1	VDRC KK	708.375	236.281	4
CG13807	FBgn0035323	102792	RAMAC	VDRC KK				lethal
Tim17b1	FBgn0037310	103529	TIMM17A	VDRC KK	792.867	210.732	4
DAAM	FBgn0025641	103921	FMNL1	VDRC KK	776.179	168.368	4
sick	FBgn0263873	103986	NAV1	VDRC KK				stock not available/DOA
Wnt2	FBgn0004360	104338	WNT3	VDRC KK	931.969	186.142	4
Lim1	FBgn0026411	104468	LHX1	VDRC KK				lethal/unhealthy
sick	FBgn0263873	104551	NAV1	VDRC KK				lethal
wg	FBgn0284084	104579	WNT3	VDRC KK	883.679	141.45	3
RhoGAP18B	FBgn0261461	104589	ARHGAP27	VDRC KK	782.333	192.959	4
Odc2	FBgn0013308	104597	AZIN2	VDRC KK	712.929	141.093	4
Wnt4	FBgn0010453	104671	WNT9B	VDRC KK				lethal/unhealthy
CG3502	FBgn0046253	104765	RNPEP	VDRC KK	829.375	188.688	4
Archease	FBgn0038893	104794	ZBTB8OS	VDRC KK	836.533	159.465	3
HnRNP-K	FBgn0267791	105271	HNRNPK	VDRC KK				lethal/unhealthy
sr	FBgn0003499	105282	EGR2	VDRC KK	1097.73	75.6138	1
SP1029	FBgn0263236	105785	RNPEP	VDRC KK				lethal/unhealthy
CNT2	FBgn0025709	105828	SLC28A3	VDRC KK	566.719	244.898	2
Caf1-55	FBgn0263979	105838	RBBP4	VDRC KK				lethal/unhealthy
Ubqn	FBgn0031057	106050	UBQLN1	VDRC KK				lethal/unhealthy
CNT1	FBgn0033371	106218	SLC28A3	VDRC KK	772.25	240.936	4
CG2111	FBgn0030223	106231	RNPEP	VDRC KK	850.75	287.719	4
orb	FBgn0004882	106257	CPEB1	VDRC KK				lethal/unhealthy
Aatf	FBgn0031851	106977	AATF	VDRC KK				lethal/unhealthy
sick	FBgn0263873	107037	NAV1	VDRC KK				stock not available/DOA
CNT1	FBgn0033372 FBgn0033371	107138	SLC28A3	VDRC KK	676.367	176.462	2
CG31198	FBgn0051198	107738	RNPEP	VDRC KK				lethal/unhealthy
Tim17a2	FBgn0037307	107739	TIMM17A	VDRC KK	626.438	230.126	4
lute	FBgn0262871	108082	BTBD1	VDRC KK	740.714	146.756	4
CG18596	FBgn0038953	108183	MRM1	VDRC KK				lethal/unhealthy
Mlp84B	FBgn0014863	108344	CSRP1	VDRC KK	832.5	209.72	4
CG14100	FBgn0036889	108449	MRM1	VDRC KK	800.577	152.202	4
CG31528	FBgn0051528	109886	UBQLN1	VDRC KK				lethal/unhealthy
DAAM	FBgn0025641	109923	FMNL1	VDRC KK				stock not available/DOA
Ranbp9	FBgn0037894	110236	IPO9	VDRC KK	735.917	269.414	4
Frl	FBgn0267795	110438	FMNL1	VDRC KK				lethal/unhealthy
gro	FBgn0001139	110546	TLE4	VDRC KK				lethal/unhealthy
CG11714	FBgn0036170 FBgn0285958	110816	BTBD1	VDRC KK				lethal/unhealthy
Caf1-55	FBgn0263979	111003	RBBP4	VDRC KK				stock not available/DOA

### Sheet: Sleep Data -- Glial
Fly Gene	FGBase	Reagent #	Human Homolog	Vector	Mean Total Sleep (min)	SD (min)	Cluster	Notes
Tim17b2	FBgn0020371	3837	TIMM17A	VDRC GD	895.719	102.826	2
Tim17b2	FBgn0020371	3838	TIMM17A	VDRC GD	669.591	120.11	2
ush	FBgn0003963	5712	ZFPM2	VDRC GD	737.031	146.827	2
hec	FBgn0030437	7223	CRHR1	VDRC GD	912.964	125.387	2
Nsf2	FBgn0266464	7743	NSF	VDRC GD				lethal/unhealthy
CG40486	FBgn0263830	8670	DHRS11	VDRC GD				stock not available/DOA
Dh31-R	FBgn0052843	8777	CRHR1	VDRC GD	907.538	129.898	2
Tim17b1	FBgn0037310	9455	TIMM17A	VDRC GD	849.885	149.321	2
Tim17a2	FBgn0037307	11701	TIMM17A	VDRC GD				lethal/unhealthy
Tim17a2	FBgn0037307	11702	TIMM17A	VDRC GD				stock not available/DOA
CG8757	FBgn0275434 FBgn0036380	13110	DHRS11	VDRC GD	816.208	186.964	4
antdh	FBgn0026268	13188	DHRS11	VDRC GD				lethal/unhealthy
CG9360	FBgn0030332	13189	DHRS11	VDRC GD	1211.12	76.6598	3
wg	FBgn0284084	13351	WNT3	VDRC GD				lethal/unhealthy
wg	FBgn0284084	13352	WNT3	VDRC GD	847	119.678	2
CG10962	FBgn0030073	14610	DHRS11	VDRC GD	927.125	118.937	3
fuss	FBgn0039932	15478	SKOR2	VDRC GD	845.438	177.794	2
CG40485	FBgn0069973	15492	DHRS11	VDRC GD				lethal/unhealthy
CG9150	FBgn0031775	16877	DHRS11	VDRC GD	693.5	163.363	2
CG9150	FBgn0031775	16878	DHRS11	VDRC GD				stock not available/DOA
CG14100	FBgn0036889	17378	MRM1	VDRC GD				stock not available/DOA
Adk2	FBgn0036337	17533	AK2	VDRC GD	884.219	156.164	3
Adk2	FBgn0036337	17534	AK2	VDRC GD	946.031	76.4076	3
Frl	FBgn0052100	21446	FMNL1	VDRC GD	886.1	91.9169	3
Frl	FBgn0052100	21448	FMNL1	VDRC GD				stock not available/DOA
Frq1	FBgn0030897	23426	HPCA	VDRC GD	1042.23	138.265	3
Frq1	FBgn0030897	23428	HPCA	VDRC GD	954.1	154.545	3
Frq1	FBgn0083228	23433	HPCA	VDRC GD				stock not available/DOA
Frq1	FBgn0083228	23434	HPCA	VDRC GD	917.733	124.222	3
DAAM	FBgn0025641	24885	FMNL1	VDRC GD				lethal/unhealthy
tau	FBgn0266579	25023	MAPT	VDRC GD				lethal/unhealthy
tau	FBgn0266579	25024	MAPT	VDRC GD	819.1	185.795	2
tau	FBgn0266579	25666	MAPT	VDRC GD	751.545	161.704	2
tau	FBgn0266579	25667	MAPT	VDRC GD	911.8	148.578	2
Dh31-R	FBgn0052843	25925	CRHR1	VALIUM10	858.719	165.414	2
CG44422	FBgn0265595	26020	HPCA	VALIUM10	875.056	105.295	2
RhoGAP16F	FBgn0030893	27864	ARHGAP27	VDRC GD				stock not available/DOA
RhoGAP18B	FBgn0261461	28039	ARHGAP27	VDRC GD				stock not available/DOA
RhoGAP18B	FBgn0261461	28040	ARHGAP27	VDRC GD				stock not available/DOA
RhoGAP18B	FBgn0261461	28046	ARHGAP27	VDRC GD				stock not available/DOA
RhoGAP18B	FBgn0261461	28047	ARHGAP27	VDRC GD	1025.31	170.502	3
Wnt5	FBgn0010194	28534	WNT3	VALIUM10	939.55	117.967	1
svp	FBgn0003651	28689	NR2F1	VALIUM10				lethal/unhealthy
Dh44-R1	FBgn0033932	28780	CRHR1	VALIUM10	767.65	151.536	4
Wnt2	FBgn0004360	29441	WNT3	VALIUM10	792.857	106.087	4
Wnt4	FBgn0010453	29442	WNT9B	VALIUM10	758.417	96.0403	4
Nca	FBgn0013303	29461	HPCA	VALIUM10	936.969	116.477	2
ush	FBgn0003963	29516	ZFPM2	VALIUM10	867.818	134.705	4
Dh44-R2	FBgn0033744	29610	CRHR1	VALIUM10	776.867	156.697	2
hec	FBgn0030437	29623	CRHR1	VALIUM10	754.464	177.085	4
Odc1	FBgn0013307	30038	AZIN2	VDRC GD				lethal/unhealthy
Odc1	FBgn0013307	30039	AZIN2	VDRC GD				lethal/unhealthy
CG1724	FBgn0031164	30315	TIMM17A	VDRC GD	911.188	201.531	2
CG1724	FBgn0031164	30317	TIMM17A	VDRC GD	958.969	118.927	1
CG10962	FBgn0030073	30850	DHRS11	VDRC GD				stock not available/DOA
CG10962	FBgn0030073	30851	DHRS11	VDRC GD				stock not available/DOA
Wnt5	FBgn0010194	30863	WNT3	VDRC GD				stock not available/DOA
RhoGAP16F	FBgn0030893	31164	ARHGAP27	VALIUM1	895.167	99.3467	2
RhoGAP18B	FBgn0261461	31165	ARHGAP27	VALIUM1	831.833	106.341	4
Hr83	FBgn0037436	31208	NR2F1	VDRC GD	903.167	209.755	2
Hr83	FBgn0037436	31209	NR2F1	VDRC GD				stock not available/DOA
wg	FBgn0284084	31249	WNT3	VALIUM1	741.536	79.9965	4
wg	FBgn0284084	31310	WNT3	VALIUM1	887.594	158.665	4
comt	FBgn0000346	31470	NSF	VALIUM1	842.533	71.5363	4
tmod	FBgn0082582	31534	LMOD1	VALIUM1	873.6	114.596	4
Wnt5	FBgn0010194	32257	WNT3	VDRC GD	902.967	169.441	1
Frl	FBgn0267795	32447	FMNL1	VALIUM20	862.433	140.883	4
tmod	FBgn0082582	32601	LMOD1	VDRC GD				stock not available/DOA
tmod	FBgn0082582	32602	LMOD1	VDRC GD	833.567	171.326	2
ush	FBgn0003963	32950	ZFPM2	VALIUM20	896.125	158.581	4
wg	FBgn0284084	32994	WNT3	VALIUM20	862.7	153.611	4
rdhB	FBgn0038946	33835	DHRS11	VDRC GD				stock not available/DOA
rdhB	FBgn0038946	33836	DHRS11	VDRC GD				stock not available/DOA
wg	FBgn0284084	33902	WNT3	VALIUM20	731.542	125.774	4
CG31495	FBgn0051495	33937	NSF	VDRC GD	888.75	203.597	2
Frl	FBgn0267795	34412	FMNL1	VDRC GD				lethal/unhealthy
Frl	FBgn0267795	34413	FMNL1	VDRC GD				lethal/unhealthy
Wnt5	FBgn0010194	34644	WNT3	VALIUM20	946.594	70.3871	1
mwh	FBgn0264272	34862	FMNL1	VALIUM20	865	171.261	4
comt	FBgn0000346	34913	NSF	VALIUM20	940.75	126.156	1
Nsf2	FBgn0266464	34914	NSF	VALIUM20				lethal/unhealthy
CG7646	FBgn0036926	35740	HPCA	VDRC GD	836.808	174.947	2
CG7646	FBgn0036926	35742	HPCA	VDRC GD				stock not available/DOA
Wnt2	FBgn0004360	36722	WNT3	VALIUM20	825.2	161.595	4
svp	FBgn0003651	37086	NR2F1	VDRC GD				stock not available/DOA
svp	FBgn0003651	37087	NR2F1	VDRC GD				lethal/unhealthy
Tim17a1	FBgn0038018	37346	TIMM17A	VDRC GD				lethal/unhealthy
Tim17a1	FBgn0038018	37347	TIMM17A	VDRC GD				stock not available/DOA
Wnt4	FBgn0010453	38010	WNT9B	VDRC GD	870.385	214.392	2
Wnt4	FBgn0010453	38011	WNT9B	VDRC GD				stock not available/DOA
Wnt2	FBgn0004360	38077	WNT3	VDRC GD	886.3	156.504	1
Wnt2	FBgn0004360	38079	WNT3	VDRC GD				stock not available/DOA
Pdfr	FBgn0260753	38347	CRHR1	VALIUM20	1033.93	61.5829	1
CG44422	FBgn0265595	38696	HPCA	VDRC GD				stock not available/DOA
DAAM	FBgn0025641	39058	FMNL1	VALIUM20	891.438	149.679	4
CG17294	FBgn0032032	39104	HDHD2	VDRC GD	826.136	243.698	2
CG17294	FBgn0032032	39105	HDHD2	VDRC GD	801.375	174.824	2
Odc2	FBgn0013308	39121	AZIN2	VDRC GD				stock not available/DOA
Odc2	FBgn0013308	39122	AZIN2	VDRC GD				stock not available/DOA
RhoGAP18B	FBgn0261461	39408	ARHGAP27	VDRC GD				stock not available/DOA
wg	FBgn0284084	39676	WNT3	VDRC GD	965.767	148.847	3
tau	FBgn0266579	40875	MAPT	VALIUM20	998.844	137.592	1
mwh	FBgn0264272	41513	FMNL1	VDRC GD	865.367	191.817	2
mwh	FBgn0264272	41514	FMNL1	VDRC GD				stock not available/DOA
CG18596	FBgn0038953	41674	MRM1	VDRC GD	994.269	105.164	1
CG18596	FBgn0038953	41675	MRM1	VDRC GD				stock not available/DOA
tmod	FBgn0082582	41718	LMOD1	VALIUM20	752.4	154.762	4
RhoGAP18B	FBgn0261461	42079	ARHGAP27	VDRC GD				stock not available/DOA
RhoGAP18B	FBgn0261461	42080	ARHGAP27	VDRC GD				stock not available/DOA
Pdfr	FBgn0260753	42508	CRHR1	VALIUM20	956.538	111.198	1
RhoGAP16F	FBgn0030893	42541	ARHGAP27	VALIUM20	812.4	69.8522	4
rdhB	FBgn0038946	42712	DHRS11	VDRC GD	912.062	122.928	2
rdhB	FBgn0038946	42713	DHRS11	VDRC GD				stock not available/DOA
Pdfr	FBgn0260753	42724	CRHR1	VDRC GD	798.5	121.434	4
CG3301	FBgn0038878	43225	DHRS11	VDRC GD	940.409	169.475	2
Dh44-R2	FBgn0033744	43313	CRHR1	VDRC GD	940.567	120.024	3
Dh44-R2	FBgn0033744	43314	CRHR1	VDRC GD	648.562	137.941	2
ush	FBgn0003963	44041	ZFPM2	VALIUM20	895.844	128.213	1
fuss	FBgn0039932	44085	SKOR2	VALIUM20	930.062	99.3195	1
Wnt2	FBgn0004360	44271	WNT3	VALIUM20	956.214	146.003	1
mwh	FBgn0264272	45265	FMNL1	VDRC GD	998.038	143.06	3
comt	FBgn0000346	46483	NSF	VDRC GD	779.5	143.49	2
CG14100	FBgn0036889	46738	MRM1	VDRC GD	795.857	183.887	4
CG14100	FBgn0036889	46739	MRM1	VDRC GD				stock not available/DOA
RhoGAP16F	FBgn0030893	47697	ARHGAP27	VDRC GD	804.071	223.694	4
Frq2	FBgn0083228	49870	HPCA	VDRC GD				lethal/unhealthy
Frq2	FBgn0083228	49871	HPCA	VDRC GD				stock not available/DOA
Odc2	FBgn0013308	50531	AZIN2	VDRC GD	836.429	122.916	2
CG44422	FBgn0265595	51705	HPCA	VDRC GD				stock not available/DOA
CG44422	FBgn0265595	51706	HPCA	VDRC GD				stock not available/DOA
Nca	FBgn0013303	54814	HPCA	VALIUM20	990.25	98.2115	1
RhoGAP18B	FBgn0261461	56856	ARHGAP27	VALIUM20	1020.41	63.3307	1
Tim17a2	FBgn0037307	58151	TIMM17A	VALIUM20	883.8	76.2062	1
nsl1	FBgn0262527	58328	KANSL1	VALIUM20	799.036	182.361	4
Odc2	FBgn0013308	60131	AZIN2	VALIUM20	823.719	106.594	4
CG1724	FBgn0031164	61967	TIMM17A	VALIUM20				lethal/unhealthy
CG3301	FBgn0038878	63594	DHRS11	VALIUM20	844.125	106.642	2
Odc1	FBgn0013307	64498	AZIN2	VALIUM20	917.156	122.624	1
Tim17b1	FBgn0037310	64912	TIMM17A	VALIUM20	943.679	152.712	1
Tim17b2	FBgn0020371	65019	TIMM17A	VALIUM20	931.233	107.29	1
Hr83	FBgn0037436	65077	NR2F1	VALIUM20	1012.53	87.2837	1
CG17294	FBgn0032032	65918	HDHD2	VALIUM20	998	115.037	1
CG40485	FBgn0069973	66914	DHRS11	VALIUM20	902.55	180.709	1
CG40485	FBgn0069973	66945	DHRS11	VALIUM20	824.962	133.921	4
Tim17a1	FBgn0038018	67807	TIMM17A	VALIUM20	956.062	89.6069	1
Dh44-R2	FBgn0033744	67862	CRHR1	VALIUM20	1083.12	111.814	1
wg	FBgn0284084	82977	WNT3	VALIUM22	845.65	94.4358	4
Nca	FBgn0013303	100625	HPCA	VDRC KK	652.667	106.837	4
svp	FBgn0003651	100762	NR2F1	VDRC KK				lethal/unhealthy
Tim17a1	FBgn0038018	101139	TIMM17A	VDRC KK	885.406	126.648	1
tau	FBgn0266579	101386	MAPT	VDRC KK	860.156	140.264	2
Wnt5	FBgn0010194	101621	WNT3	VDRC KK	743.179	152.432	2
Dh31-R	FBgn0052843	101995	CRHR1	VDRC KK	783.5	147.427	4
RhoGAP16F	FBgn0030893	102029	ARHGAP27	VDRC KK	989.333	81.0001	3
CG8757	FBgn0275434 FBgn0036380	102128	DHRS11	VDRC KK	937.6	111.885	1
CG44422	FBgn0004133	102169	HPCA	VDRC KK	856.25	203.634	2
Dh44-R2	FBgn0033744	102292	CRHR1	VDRC KK	831.864	122.977	1
rdhB	FBgn0038946	102434	DHRS11	VDRC KK	1195.7	68.6952	1
Hr83	FBgn0037436	103211	NR2F1	VDRC KK	1008.67	124.642	1
fuss	FBgn0039932 FBgn0027550	103367	SKOR2	VDRC KK				lethal/unhealthy
Tim17b1	FBgn0037310	103529	TIMM17A	VDRC KK				lethal/unhealthy
DAAM	FBgn0025641	103921	FMNL1	VDRC KK	730.406	159.844	2
ush	FBgn0003963	104102	ZFPM2	VDRC KK	780.714	102.818	4
Wnt2	FBgn0004360	104338	WNT3	VDRC KK				lethal/unhealthy
wg	FBgn0284084	104579	WNT3	VDRC KK	685.767	87.5942	4
RhoGAP18B	FBgn0261461	104589	ARHGAP27	VDRC KK	815.25	156.04	2
Odc2	FBgn0013308	104597	AZIN2	VDRC KK	854.786	100.87	2
Wnt4	FBgn0010453	104671	WNT9B	VDRC KK				lethal/unhealthy
CG7646	FBgn0036926	105058	HPCA	VDRC KK	912.844	114.997	2
hec	FBgn0030437	105473	CRHR1	VDRC KK				stock not available/DOA
comt	FBgn0000346	105552	NSF	VDRC KK				lethal/unhealthy
CG31495	FBgn0051495	105777	NSF	VDRC KK	941.233	102.308	1
CG40486	FBgn0263830	105948	DHRS11	VDRC KK				lethal/unhealthy
antdh	FBgn0026268	106351	DHRS11	VDRC KK	1025.21	92.6598	3
Pdfr	FBgn0260753	106381	CRHR1	VDRC KK	1025.38	114.529	1
CG10962	FBgn0030073 FBgn0264384	106396	DHRS11	VDRC KK	796.344	126.628	2
CG40485	FBgn0069973	106439	DHRS11	VDRC KK				lethal/unhealthy
CG3301	FBgn0038878	106741	DHRS11	VDRC KK	933.562	108.606	1
Tim17a2	FBgn0037307	107739	TIMM17A	VDRC KK				lethal/unhealthy
CG18596	FBgn0038953	108183	MRM1	VDRC KK	790.346	173.799	2
tmod	FBgn0082582	108389	LMOD1	VDRC KK	974.167	123.527	1
CG14100	FBgn0036889	108449	MRM1	VDRC KK	975.35	205.078	3
Dh44-R2	FBgn0033744 FBgn0085263	109558	CRHR1	VDRC KK	786.107	203.214	2
Frq2	FBgn0083228	109575	HPCA	VDRC KK				stock not available/DOA
DAAM	FBgn0025641	109923	FMNL1	VDRC KK				stock not available/DOA
hec	FBgn0030437	109943	CRHR1	VDRC KK				stock not available/DOA
Frl	FBgn0267795	110438	FMNL1	VDRC KK				lethal/unhealthy
Dh44-R1	FBgn0033932	110708	CRHR1	VDRC KK				lethal/unhealthy
